# Individual differences in ethanol drinking meal structure are shaped by social environments

**DOI:** 10.64898/2026.06.17.732974

**Authors:** Marie A. Doyle, Caitlyn M. Edwards, Sabrina D. Hallal, Samuel M. Bond, Nicholas Petersen, Danny G. Winder

## Abstract

Alcohol use disorder (AUD) is marked by substantial heterogeneity in drinking behaviors and health outcomes, underscoring the need for preclinical models that capture interindividual variability. We recently developed open-source capacitive lickometer systems for high-resolution monitoring of mouse fluid intake. Using LIQ PARTI and LIQ HD, we found substantial individual differences in alcohol intake that varied across sex and housing status in C57Bl6/J mice. Here, we conducted a secondary analysis of this continuous access ethanol drinking data to quantify behavioral variability in group and singly housed mice. We introduce a fluid “meal” pattern analysis that integrates drinking across ethanol and water sippers to define discrete drinking episodes. Using this approach, we observed sex- and housing-dependent reorganization of drinking structure across group and single-housed settings, with group-housed male mice exhibiting fewer but faster liquid meals. To further characterize multidimensional drinking patterns, we applied principal component analysis to meal variables and identified a “distributed meal” phenotype defined by increased meal number, reduced meal size, earlier onset of drinking, and higher ethanol preference. Considering factors that influence behaviors in a social environment, we next examined whether social hierarchy was associated with these patterns using a tube test dominance assay. Social rank was unrelated to ethanol and meal measures; however, offensive dominance behavior positively correlated with principal component scores in males. Together, these findings demonstrate that high-resolution, longitudinal analysis of ethanol drinking reveals distinct behavioral phenotypes that are associated with key components of social behaviors, providing a potential framework for understanding heterogeneity in AUD-related drinking.

**Highlights:**

- LIQ PARTI and HD enable high-resolution analysis of ethanol drinking patterns.
- Fluid meal analysis captures sex- and housing-dependent drinking structures.
- Behavioral phenotyping reveals individual differences beyond total ethanol intake.
- PCA identifies a meal phenotype associated with male offensive dominance behavior.
