## Supplemental Table 1 for "Individual differences in ethanol drinking meal structure are shaped by social environments"

### Sheet: Figure 1
	Description	Sex	Group Size	Statistical Test	Main effect	t- or f-statistic	p-value	Post-hoc	Post-hoc comparison	p-value
Figure 1. LIQ PARTI and LIQ HD systems capture heterogeneity in ethanol preference and circadian drinking patterns.
1C	GH ethanol licks	Both	Male=10	Two-way ANOVA with RM	Time x Sex	F (23, 414) = 12.07	p<0.0001	Sidak	12	0.0022
			Female=10		Time	F (23, 414) = 33.61	p<0.0001		13	<0.0001
					Sex	F (1, 18) = 80.54	p<0.0001		14	<0.0001
									15	<0.0001
									16	<0.0001
									17	<0.0001
									18	<0.0001
									19	<0.0001
									20	<0.0001
									21	<0.0001
									22	<0.0001
									23	<0.0001
									0	0.0883
									1	0.2718
									2	0.3953
									3	0.2587
									4	0.9839
									5	0.0238
									6	>0.9999
									7	0.4211
									8	0.4427
									9	0.9509
									10	0.8182
									11	0.0005
	SI ethanol licks	Both	Male=10	Two-way ANOVA with RM	Time x Sex	F (5.584, 100.5) = 2.619	p=0.0240	Sidak	12	0.5467
			Female=10		Time	F (5.584, 100.5) = 45.94	p<0.0001		13	0.1459
					Sex	F (1, 18) = 12.75	p=0.0022		14	0.0559
									15	0.4042
									16	0.2012
									17	0.4322
									18	0.1763
									19	0.788
									20	0.4946
									21	0.5815
									22	0.9927
									23	>0.9999
									0	>0.9999
									1	>0.9999
									2	0.9654
									3	0.5537
									4	>0.9999
									5	>0.9999
									6	0.6422
									7	0.4119
									8	0.6824
									9	0.043
									10	0.0123
									11	0.023

### Sheet: Figure 2
	Description	Sex	Group Size	Statistical Test	Main effect	t- or f-statistic	p-value	Post-hoc	Post-hoc comparison	p-value
Figure 2. Meal pattern analysis identifies sex- and social setting-dependent features of ethanol intake.
2B	GH water	Both	Male=10	Two-way ANOVA with RM	Time x Sex	F (11, 198) = 1.691	p=0.0775
			Female=10		Time	F (11, 198) = 808.5	p<0.0001
					Sex	F (1, 18) = 0.002892	p=0.9577
	GH EtOH	Both	Male=10	Two-way ANOVA with RM	Time x Sex	F (11, 198) = 34.12	p<0.0001	Sidak	12	>0.9999
			Female=10		Time	F (11, 198) = 829.9	p<0.0001		13	>0.9999
					Sex	F (1, 18) = 34.64	p<0.0001		14	0.9855
									15	0.6245
									16	0.1262
									17	0.0079
									18	0.0001
									19	<0.0001
									20	<0.0001
									21	<0.0001
									22	<0.0001
									23	<0.0001
	SI EtOH	Both	Male=10	Two-way ANOVA with RM	Time x Sex	F (11, 198) = 6.608	p<0.0001	Sidak	12	>0.9999
			Female=10		Time	F (11, 198) = 541.8	p<0.0001		13	>0.9999
					Sex	F (1, 18) = 6.163	p=0.0231		14	>0.9999
									15	0.9906
									16	0.9179
									17	0.4554
									18	0.1967
									19	0.0413
									20	0.0061
									21	0.0023
									22	0.0015
									23	0.0075
2C	Meal number	Both	Male=10	Two-way ANOVA with RM	Time x Sex	F (1.419, 25.54) = 8.973	p=0.0028	Sidak	Water
			Female=10		Time	F (1.419, 25.54) = 16.20	p=0.0001		Females vs. Males	0.6243
					Sex	F (1, 18) = 12.26	p=0.0026
									GH EtOH
									Females vs. Males	<0.0001
									SI EtOH
									Females vs. Males	0.038
									Females
									Water vs. GH EtOH	0.0937
									Water vs. SI EtOH	0.0097
									GH EtOH vs. SI EtOH	0.1231
									Males
									Water vs. GH EtOH	<0.0001
									Water vs. SI EtOH	0.8412
									GH EtOH vs. SI EtOH	0.0045
	Latency to first meal	Both	Male=10	Two-way ANOVA with RM	Time x Sex	F (2, 36) = 3.238	p=0.0509	Sidak	GH Water vs. GH EtOH	<0.0001
			Female=10		Time	F (2, 36) = 53.80	p<0.0001		GH Water vs. SI EtOH	0.0005
					Sex	F (1, 18) = 0.2349	p=0.6338		GH EtOH vs. SI EtOH	<0.0001
	Intermeal interval	Both	Male=10	Two-way ANOVA with RM	Time x Sex	F (1.649, 29.68) = 16.82	p<0.0001	Sidak	Water
			Female=10		Time	F (1.649, 29.68) = 41.62	p<0.0001		Females vs. Males	0.4107
					Sex	F (1, 18) = 24.69	p<0.0001
									GH EtOH
									Females vs. Males	<0.0001
									SI EtOH
									Females vs. Males	0.0065
									Females
									Water vs. GH EtOH	0.1689
									Water vs. SI EtOH	0.0005
									GH EtOH vs. SI EtOH	0.0004
									Males
									Water vs. GH EtOH	0.0002
									Water vs. SI EtOH	0.3777
									GH EtOH vs. SI EtOH	<0.0001
	Meal length	Both	Male=10	Two-way ANOVA with RM	Time x Sex	F (1.308, 23.54) = 1.059	P=0.3344	Sidak	Water vs. GH EtOH	0.0008
			Female=10		Time	F (1.308, 23.54) = 69.09	P<0.0001		Water vs. SI EtOH	<0.0001
					Sex	F (1, 18) = 7.634	P=0.0128		GH EtOH vs. SI EtOH	<0.0001
	Meal size	Both	Male=10	Two-way ANOVA with RM	Time x Sex	F (1.494, 26.90) = 8.088	p=0.0037	Sidak	Water
			Female=10		Time	F (1.494, 26.90) = 16.08	p<0.0001		Females vs. Males	0.9193
					Sex	F (1, 18) = 15.55	p=0.0010
									GH EtOH
									Females vs. Males	<0.0001
									SI EtOH
									Females vs. Males	0.0092
									Females
									Water vs. GH EtOH	0.001
									Water vs. SI EtOH	0.9997
									GH EtOH vs. SI EtOH	0.001
									Males
									Water vs. GH EtOH	0.8268
									Water vs. SI EtOH	0.0206
									GH EtOH vs. SI EtOH	0.0177
	Ingestion rate	Both	Male=10	Two-way ANOVA with RM	Time x Sex	F (1.651, 29.72) = 13.55	p=0.0001	Sidak	Water
			Female=10		Time	F (1.651, 29.72) = 31.35	p<0.0001		Females vs. Males	0.0864
					Sex	F (1, 18) = 19.08	p=0.0004
									GH EtOH
									Females vs. Males	0.0004
									SI EtOH
									Females vs. Males	0.0454
									Females
									Water vs. GH EtOH	0.9933
									Water vs. SI EtOH	0.0004
									GH EtOH vs. SI EtOH	0.0012
									Males
									Water vs. GH EtOH	0.012
									Water vs. SI EtOH	0.0201
									GH EtOH vs. SI EtOH	0.0006
2D	GH EtOH preference	Both	Male=10	Unpaired t-test		t=11.46, df=18	p<0.0001
			Female=10
	SI EtOH preference	Both	Male=10	Unpaired t-test		t=2.996, df=18	p=0.0078
			Female=10

### Sheet: Figure 3
	Description	Sex	Group Size	Statistical Test	Main effect	t- or f-statistic	p-value	Post-hoc	Post-hoc comparison	p-value
Figure 3. Multivariate analysis of drinking structure reveals a sex-defined “distributed meal” phenotype.
3B	Group housed	Both	Male=10	Fisher's exact test			p<0.0001
			Female=10
	Socially isolated	Both	Male=10	Fisher's exact test			p=0.0108
			Female=10
3C	GH and SI preference	Male	Male=10	Simple linear regression		F(1,8)=21.17	p=0.0018
		Female	Female=10	Simple linear regression		F(1,8)=25.62	p=0.0010

### Sheet: Figure 4
	Description	Sex	Group Size	Statistical Test	Main effect	t- or f-statistic	p-value	Post-hoc	Post-hoc comparison	p-value
Figure 4. Meal phenotypes are associated with specific features of dominance behavior but not social rank.
4B	Percent win by rank	Both	Male=10	One-way ANOVA		F (4, 15) = 45.12	p<0.0001	Tukey	1 vs. 2	0.0463
			Female=10						1 vs. 3	0.0008
									1 vs. 4	<0.0001
									1 vs. 5	<0.0001
									2 vs. 3	0.2753
									2 vs. 4	0.0001
									2 vs. 5	<0.0001
									3 vs. 4	0.0062
									3 vs. 5	<0.0001
									4 vs. 5	0.1594
	Push time (%) by rank	Both	Male=10	One-way ANOVA		F (4, 15) = 0.7372	p=0.5810
			Female=10
	Resist time (%) by rank	Both	Male=10	One-way ANOVA		F (4, 15) = 0.4393	p=0.7784
			Female=10
	Voluntary retreat (%) by rank	Both	Male=10	One-way ANOVA		F (4, 15) = 2.928	p=0.0566
			Female=10
	Forced retreat (%) by rank	Both	Male=10	One-way ANOVA		F (4, 15) = 1.096	p=0.3941
			Female=10
4C	GH preference by rank	Both	Male=10	One-way ANOVA		F (4, 15) = 0.05713	p=0.9933
			Female=10
	SI preference by rank	Both	Male=10	One-way ANOVA		F (4, 15) = 0.7665	p=0.5633
			Female=10
4D	Win % vs GH PC1	Males	Male=10	Simple linear regression with FDR correction		F(1,8)=0.4690	p=0.6323
		Female	Female=10	Simple linear regression with FDR correction		F(1,8)=0.4088	p=0.9176
	Push % vs GH PC1	Males	Male=10	Simple linear regression with FDR correction		F(1,8)=16.63	p=0.0175
		Female	Female=10	Simple linear regression with FDR correction		F(1,8)=0.03655	p=0.9176
	Win % vs SI PC1	Males	Male=10	Simple linear regression with FDR correction		F(1,8)=0.01439	p=0.9075
		Female	Female=10	Simple linear regression with FDR correction		F(1,8)=0.01096	p=0.9192
	Push % vs SI PC1	Males	Male=10	Simple linear regression with FDR correction		F(1,8)=4.999	p=0.2790
		Female	Female=10	Simple linear regression with FDR correction		F(1,8)=2.856	p=0.3548

### Sheet: Supplemental Figure 1
	Description	Sex	Group Size	Statistical Test	Main effect	t- or f-statistic	p-value	Post-hoc	Post-hoc comparison	p-value
Supplemental Figure 1. Drinking preference reflected stable individual drinking phenotypes.
S1A	GH average EtOH preference	Both	n=20	Simple linear regression		F(1,18)=51.54	p<0.0001
S1B	SI average EtOH preference	Both	n=20	Simple linear regression		F(1,18)=23.48	p=0.0001

### Sheet: Supplemental Figure 2
	Description	Sex	Group Size	Statistical Test	Main effect	t- or f-statistic	p-value	Post-hoc	Post-hoc comparison	p-value
Supplemental Figure 2. Defensive tube test metrics were not associated with PCA-defined drinking phenotypes in either group-housed or socially isolated drinking environments.
S2A	Resist % vs GH PC1	Males	Male=10	Simple linear regression with FDR correction		F(1,8)=0.2474	p=0.6323
		Female	Female=10	Simple linear regression with FDR correction		F(1,8)=0.01141	p=0.9176
	Voluntary retreat % vs GH PC1	Males	Male=10	Simple linear regression with FDR correction		F(1,8)=0.4975	p=0.6323
		Female	Female=10	Simple linear regression with FDR correction		F(1,8)=0.7967	p=0.9176
	Forced retreat % vs GH PC1	Males	Male=10	Simple linear regression with FDR correction		F(1,8)=0.4208	p=0.6323
		Female	Female=10	Simple linear regression with FDR correction		F(1,8)=0.02151	p=0.9176
S2B	Resist % vs SI PC1	Males	Male=10	Simple linear regression with FDR correction		F(1,8)=0.2159	p=0.9075
		Female	Female=10	Simple linear regression with FDR correction		F(1,8)=0.1083	p=0.9192
	Voluntary retreat % vs SI PC1	Males	Male=10	Simple linear regression with FDR correction		F(1,8)=0.3500	p=0.9075
		Female	Female=10	Simple linear regression with FDR correction		F(1,8)=0.07517	p=0.9192
	Forced retreat % vs SI PC1	Males	Male=10	Simple linear regression with FDR correction		F(1,8)=0.02531	p=0.9075
		Female	Female=10	Simple linear regression with FDR correction		F(1,8)=2.655	p=0.3548
